# A single-cell RNA expression map of human coronavirus entry factors

**DOI:** 10.1101/2020.05.08.084806

**Authors:** Manvendra Singh, Vikas Bansal, Cédric Feschotte

## Abstract

To predict the tropism of human coronaviruses, we profile 28 SARS-CoV-2 and coronavirus-associated receptors and factors (SCARFs) using single-cell RNA-sequencing data from a wide range of healthy human tissues. SCARFs include cellular factors both facilitating and restricting viral entry. Among adult organs, enterocytes and goblet cells of the small intestine and colon, kidney proximal tubule cells, and gallbladder basal cells appear most permissive to SARS-CoV-2, consistent with clinical data. Our analysis also suggests alternate entry paths for SARS-CoV-2 infection of the lung, central nervous system, and heart. We predict spermatogonial cells and prostate endocrine cells, but not ovarian cells, to be highly permissive to SARS-CoV-2, suggesting male-specific vulnerabilities. Early stages of embryonic and placental development show a moderate risk of infection. The nasal epithelium looks like another battleground, characterized by high expression of both promoting and restricting factors and a potential age-dependent shift in SCARF expression. Lastly, SCARF expression appears broadly conserved across human, chimpanzee and macaque organs examined. Our study establishes an important resource for investigations of coronavirus biology and pathology.
