## Supplementary material for "A single-cell RNA expression map of human coronavirus entry factors": Table S1

### Sheet: Main sheet
Documented on 5th May 2020
Co-factors of SARS CoV-2	Expressing cells	Source	Ref	Tissue examined
ACE2	Lung AT2 cells	doi: https://doi.org/10.1101/2020.01.26.919985	Zhao et al BiorXiv	Lung
ACE2	AT2 cells, myocardial cells, proximal tubule cells of the kidney, ileum and esophagus epithelial cells, and bladder urothelial cells	doi: https://doi.org/10.1007/s11684-020-0754-0	Zou et al 2020 Front Med	Respiratory, cardiovascular, digestive, and urinary systems
ACE2	microvilli of the intestinal tract and renal proximal tubules, gallbladder epithelium, testicular Sertoli cells and Leydig cells, glandular cells of seminal vesicle and cardiomyocytes	doi: https://doi.org/10.1101/2020.03.31.016048	Hikmet et al Biorxiv	Reanalyzed lung data but also mentions other datasets, but not clear they were analyzed by them
ACE2	Brain	doi: https://doi.org/10.1101/2020.04.07.030650	Chen et al biorxiv	Brain
ACE2	stromal cells, perivascular cells of decidua, cytotrophoblast and syncytiotrophoblast, and fetal heart, liver and lung, but not in kidney	https://doi.org/10.1371/journal.pone.0230295	Li et al PlOS One	Maternal-fetal interface and fetal organs
ACE2	Respiratory epithelial cells, smokers vs non-smokers	doi: https://doi.org/10.1101/2020.03.28.013672	Smith and Sheltzer Biorxiv	Lung
ACE2	fibrotic lungs, arterial vascular cells, cardiomyocytes	https://doi.org/10.1101/2020.03.31.20047621	Guo et al Medrxiv	Lung and Heart
ACE2	small intestine, testis, kidneys, heart, thyroid, and adipose tissue	doi: 10.1186/s40249-020-00662-x.	Li et al Infect Dis Poverty	31 human tissue samples
ACE2	heart, small intestine, bile duct, fibroblasts and smooth muscle cells of heart and muscles	doi: https://doi.org/10.1101/2020.03.18.996975	He et al Biorxiv	15 major tissues
ACE2	Spermatogonia, Leydig and Sertoli Cells	doi: https://doi.org/10.3390/cells9040920	Wang & Xu 2020 Cells	Testis
ACE2	corneal epithelium	doi: https://doi.org/10.1101/2020.03.30.015644	Sun et al	GTEX and a few other tissues	bulk RNA-seq
ACE2 and TMPRSS2	ACE2 interferon-inducible, upper airway human respiratory epithelial cells, type II pneumocytes in the lung, absorptive enterocytes within the gut, and goblet secretory cells of the nasal mucosa	Ziegler et al. (SSRN). No DOI	Ziegeler et al. Cell Sneak Peek	Human Cell Atlas
ACE2 and TMPRSS2 co-expression	Nasal epithelium, Enterocytes, bile duct, corneal cells, AT2, secretory, and Esophagus	https://doi.org/10.1038/s41591-020-0868-6	Sungnak et. al., 2020	Human Cell Atlas
ACE2 and TMPRSS2	TROP2+ Liver Progenitor Cells	doi: https://doi.org/10.1101/2020.03.23.002832	Jia et al Biorxiv	Liver
ACE2 and TMPRSS2	support cells, stem cells, and perivascular cells of olfactory mucosa	doi: https://doi.org/10.1101/2020.03.25.009084	Brann et al Biorxiv	Olfactory system
ACE2 and TMPRSS2	esophagus, enterocytes of ileum, colon and rectum	doi: https://doi.org/10.1101/2020.04.08.033001	Lee et al Biorxiv	GI tract: esophagus, stomach, pancreas, small intestine, and colon/rectum.
ACE2 and TMPRSS2	bronchial transient secretory cells	doi: https://doi.org/10.15252/embj.20105114	Lukassen et al 2020 EMBO J	Lung
ACE2 and TMPRSS2	AT2 cells, upper epithelial and gland cells from oesophagus and absorptive enterocytes from ileum and colon	doi: http://dx.doi.org/10.1136/gutjnl-2020-320953	Zhang et al 2020 BMJ Gut	Lung, oesophagus, gastric mucosa, ileum and colon
ACE2 and TMPRSS2	sustentacular cells of olfactory neuroepithelium	doi: https://doi.org/10.1101/2020.03.31.013268	Fodoulian et al	Neuroepithelium
ACE2, TMPRSS2 and CTSL	AT1 and AT2 lung alveolar cells	doi: https://doi.org/10.1101/2020.04.07.030684	Chow and Chen Biorxiv	Lung
ACE2 and AXL	Perivascular cells of decidua	doi: https://doi.org/10.4103/2096-2924.278679	Zheng et al 2020 Reprod Dev Med	Placenta
ACE2 and DPP4	alveolar AT2 cells	doi: https://doi.org/10.1101/742320	Travaglini et al Biorxiv	Lung
ACE2 and TRIB3	alveolar epithelial cells	doi: https://doi.org/10.1101/2020.04.07.030767	de Moraes	Lung
ACE2, ​CTSB​, and ​CTSL	Cardiomyocytes	doi: https://doi.org/10.1101/2020.04.03.024075	Linvinukova et al Biorxiv	Heart
ACE2, DPP4, and ANPEP	mature small intestinal enterocytes, and other cell types from colon, Kidney, Pancreas, Testis, Heart, Nasal, Adipose tissue	doi: https://doi.org/10.1101/2020.03.24.005702	Venkatakrishnan et al	25 tissues
ACE2, ANPEP, DPP4 and ENPEP	Lung AT2, liver cholangiocyte, colon colonocytes, esophagus keratinocytes, ileum ECs, rectum ECs, stomach epithelial cells, and kidney proximal tubules	doi: https://doi.org/10.1016/j.bbrc.2020.03.044	Qi et al 2020 BBRC	13 major tissues
ACE2, TMPRSS2, CD147, and GRP78	ACE2 low or not expressed in alveolar and airway epithelium cells, but CD147, TMPRSS and GRP78 coexpressed in airway epithelium cells and respiratory mucosa	doi: https://www.biorxiv.org/content/10.1101/2020.04.07.030742v2	Aguiar et al 2020 Biorxiv	Respiratory system
