## Supplementary material for "A single-cell RNA expression map of human coronavirus entry factors": Table S2

### Sheet: SCARFs
Confirmed receptors for SARS-CoV-2	Notes	References/Source
ACE2	Mediate cell entry of SARS-CoV-2, SARS-CoV, HCoV-NL63	DOI: 10.1038/nature02145; DOI: 10.1073/pnas.0409465102; https://doi.org/10.1016/j.cell.2020.02.052
CD147/BASIGIN/BSG	Mediate cell entry of SARS-CoV-2, SARS-CoV	DOI: 10.1086/427811, DOI: 10.1101/2020.03.14.988345
Potential receptors for SARS-CoV-2, confirmed for other human CoV
CD26/DPP4	Mediate cell entry of SARS-CoV-2, MERS-CoV	DOI: 10.1038/nature12005, DOI: 10.1080/22221751.2020.1739565
ANPEP/APN/CD13	Mediate cell entry of HCoV-229E	DOI: 10.1038/357420a0, DOI: 10.1099/0022-1317-77-10-2515, DOI: 10.1099/0022-1317-78-11-2795, DOI: 10.1128/jvi.77.4.2530-2538.2003
CD209/DC-SIGN	Mediate cell entry of SARS-CoV	DOI: 10.1128/JVI.78.11.5642-5650.2004
CLEC4G/LSECtin	Mediate cell entry of SARS-CoV	DOI: 10.1016/j.virol.2005.06.026
CLEC4M/DC-SIGNR/LSIGN/CD299	Mediate cell entry of SARS-CoV	DOI: 10.1128/JVI.78.21.12090-12095.2004
Protease mediating SARS-CoV-2 entry
TMPRSS2	Cleave and prime CoV-2 spike (S) protein	DOI: 10.1128/JVI.02232-10
Other proteases mediating human CoV entry (possibly SARS-Cov-2)
CTSB	Cleave and prime CoV spike (S) protein	DOI: 10.1016/j.antiviral.2013.09.028
CTSL	Cleave and prime CoV spike (S) protein	DOI: 10.1016/j.antiviral.2013.09.028
FURIN	May cleave spike (S) protein, cleave/activate MERS-CoV	DOI: 10.1016/j.cell.2020.02.058, DOI: 10.1073/pnas.1407087111
TMPRSS4	Induce S cleavage and enhance fusogenic activity of SARS-CoV-2	DOI: 10.1101/2020.04.21.054015
TMPRSS11A	Cleaves and activates the influenza A virus HA, spike protein of MERS-CoV and SARS spike glycoprotein	DOI: 10.1074/jbc.RA118.001273, https://doi.org/10.1371/journal.pone.0007870
TMPRSS11B	Isoform of TMPRSS11, potential cleavage activity	DOI: 10.1074/jbc.RA118.001273, https://doi.org/10.1371/journal.pone.0007870
Factors required for SARS-CoV-2 and/or CoV genome replication
TOP3B	Required for efficient replication of all +strand ssRNA viruses, including CoV-2	DOI: 10.1101/2020.03.24.005900
MADP1	Required for efficient replication and transcription of SARS-CoV and IAV	PMID: 22362731
Factors required for virus traffic and/or assembly and interact with SARS Cov-2 proteins
AP2M1	Facilitate assembly of HCV and trafficking of other ssRNA viruses, interacts with CoV-2 NSP10	DOI: 10.1128/JVI.02705-14, DOI: 10.1371/journal.ppat.1002845, DOI: 10.1172/JCI89857, DOI: 10.3390/v12010045
AP2A2	Complex with AP2M1, interacts with influenza and also with CoV-2 NSP10	DOI: 10.1038/s41586-020-2286-9
CHMP2A	Part of ESCRTIII complex, required for retrovirus budding, interact with CoV-2 Orf9b	DOI: 10.1111/cmi.12041, 10.1016/s0092-8674(03)00714-1
RAB1A	Regulate membrane/vesicle trafficking, interacts with CoV2 NSP7	DOI: 10.1128/JVI.00500-11, DOI: 10.1016/j.virol.2014.11.007, DOI: 10.1074/jbc.M705221200, DOI: 10.1053/j.gastro.2014.11.043
RAB10	Regulate membrane/vesicle trafficking, interacts with CoV2 NSP7	reviewed DOI: 10.1080/21541248.2017.1346552
RAB14	Regulate membrane/vesicle trafficking, interacts with CoV2 NSP7	reviewed DOI: 10.1080/21541248.2017.1346552
RHOA	Regulate membrane/vesicle trafficking, interacts with CoV2 NSP7	PMID: 10438814
TAPT1	Transmembrane domain protein required for inlfuenza replication, interacts with CoV2 NSP7	DOI: 10.1016/j.micinf.2011.01.012
Candidate restriction factors for SARS-CoV-2 and/or CoV
IFITM1	Restrict entry of various viruses, including SARS-Cov	DOI: 10.1371/journal.ppat.1001258
IFITM2	Restrict entry of various viruses, including SARS-Cov	DOI: 10.1371/journal.ppat.1001258
IFITM3	Restrict entry of various viruses, including SARS-Cov	DOI: 10.1371/journal.ppat.1001258
LY6E	Restrict entry of various viruses, including SARS-Cov and Cov-2	DOI: 10.1101/2020.03.05.979260
