## Supplementary material for "A single-cell RNA expression map of human coronavirus entry factors": Table S3

### Sheet: Preimplantation and Placental c
	Tissue	age	Cells	Source	Reference
Human embryos	blastomeres	Preimplantation	124	https://www.ncbi.nlm.nih.gov/geo/query/acc.cgi?acc=GSE36552	PMID: 23934149
blood	Blood	first trimester	22616	https://www.ebi.ac.uk/arrayexpress/experiments/E-MTAB-6701/	PMID:30429548
CTB	Placenta	first trimester	9294	https://www.ebi.ac.uk/arrayexpress/experiments/E-MTAB-6701/	PMID:30429548
Stroma	Decidua	first trimester	16679	https://www.ebi.ac.uk/arrayexpress/experiments/E-MTAB-6701/	PMID:30429548
Macrophages	Placenta-Decidua	first trimester	9628	https://www.ebi.ac.uk/arrayexpress/experiments/E-MTAB-6701/	PMID:30429548
EVTB	Placenta	first trimester	3229	https://www.ebi.ac.uk/arrayexpress/experiments/E-MTAB-6701/	PMID:30429548
Perivascular	Decidua	first trimester	1681	https://www.ebi.ac.uk/arrayexpress/experiments/E-MTAB-6701/	PMID:30429548
STB	Placenta	first trimester	927	https://www.ebi.ac.uk/arrayexpress/experiments/E-MTAB-6701/	PMID:30429548
Stromal cells	Ovarian cortex	Adult	31254	https://www.ncbi.nlm.nih.gov/geo/query/acc.cgi?acc=GSE118127	PMID: 32123174
Endothelial cells	Ovarian cortex	Adult	8986	https://www.ncbi.nlm.nih.gov/geo/query/acc.cgi?acc=GSE118127	PMID: 32123174
smooth muscle cells	Ovarian cortex	Adult	4138	https://www.ncbi.nlm.nih.gov/geo/query/acc.cgi?acc=GSE118127	PMID: 32123174
T cells	Ovarian cortex	Adult	3279	https://www.ncbi.nlm.nih.gov/geo/query/acc.cgi?acc=GSE118127	PMID: 32123174
Granulosa	Ovarian cortex	Adult	5245	https://www.ncbi.nlm.nih.gov/geo/query/acc.cgi?acc=GSE118127	PMID: 32123174
Immune cells	Testis	Adult	2757	https://www.ncbi.nlm.nih.gov/geo/query/acc.cgi?acc=GSE124263	PMID: 30726734
Macrophages	Testis	Adult	509	https://www.ncbi.nlm.nih.gov/geo/query/acc.cgi?acc=GSE124263	PMID: 30726734
SSC early	Testis	Adult	392	https://www.ncbi.nlm.nih.gov/geo/query/acc.cgi?acc=GSE124263	PMID: 30726734
SPG early	Testis	Adult	291	https://www.ncbi.nlm.nih.gov/geo/query/acc.cgi?acc=GSE124263	PMID: 30726734
SPG late	Testis	Adult	231	https://www.ncbi.nlm.nih.gov/geo/query/acc.cgi?acc=GSE124263	PMID: 30726734
endothelial cells	Testis	Adult	214	https://www.ncbi.nlm.nih.gov/geo/query/acc.cgi?acc=GSE124263	PMID: 30726734
SSC late	Testis	Adult	179	https://www.ncbi.nlm.nih.gov/geo/query/acc.cgi?acc=GSE124263	PMID: 30726734
ST	Testis	Adult	86	https://www.ncbi.nlm.nih.gov/geo/query/acc.cgi?acc=GSE124263	PMID: 30726734
Figure 4	Cerebellum	Adult	9930	https://www.ncbi.nlm.nih.gov/geo/query/acc.cgi?acc=GSE134355	PMID: 32214235
Figure 4	Duodenum	Adult	6558	https://www.ncbi.nlm.nih.gov/geo/query/acc.cgi?acc=GSE134355	PMID: 32214235
Figure 4	Esophagus	Adult	12696	https://www.ncbi.nlm.nih.gov/geo/query/acc.cgi?acc=GSE134355	PMID: 32214235
Figure 4	Fallopian Tube	Adult	9390	https://www.ncbi.nlm.nih.gov/geo/query/acc.cgi?acc=GSE134355	PMID: 32214235
Figure 4	Gallbladder	Adult	19616	https://www.ncbi.nlm.nih.gov/geo/query/acc.cgi?acc=GSE134355	PMID: 32214235
Figure 4	Heart	Adult	12178	https://www.ncbi.nlm.nih.gov/geo/query/acc.cgi?acc=GSE134355	PMID: 32214235
Figure 4	Ileum	Adult	5996	https://www.ncbi.nlm.nih.gov/geo/query/acc.cgi?acc=GSE134355	PMID: 32214235
Figure 4	Jejunum	Adult	8499	https://www.ncbi.nlm.nih.gov/geo/query/acc.cgi?acc=GSE134355	PMID: 32214235
Figure 4	Kidney	Adult	24993	https://www.ncbi.nlm.nih.gov/geo/query/acc.cgi?acc=GSE134355	PMID: 32214235
Figure 4	Liver	Adult	18113	https://www.ncbi.nlm.nih.gov/geo/query/acc.cgi?acc=GSE134355	PMID: 32214235
Figure 4	Lung	Adult	19815	https://www.ncbi.nlm.nih.gov/geo/query/acc.cgi?acc=GSE134355	PMID: 32214235
Figure 4	Prostate	Adult	5452	https://www.ncbi.nlm.nih.gov/geo/query/acc.cgi?acc=GSE134355	PMID: 32214235
Figure 4	Colon	Adult	17014	https://www.ncbi.nlm.nih.gov/geo/query/acc.cgi?acc=GSE134355	PMID: 32214235
Figure 4	Stomach	Adult	16115	https://www.ncbi.nlm.nih.gov/geo/query/acc.cgi?acc=GSE134355	PMID: 32214235
Figure S1	hiPSCs	in vitro	12242	https://www.ncbi.nlm.nih.gov/geo/query/acc.cgi?acc=GSE134355	PMID: 32214235
Figure S1	EB9 (Day9 Embryoid body derived from hiPSCs)	in vitro	9158	https://www.ncbi.nlm.nih.gov/geo/query/acc.cgi?acc=GSE134355	PMID: 32214235
Figure S1	EB20 (Day20 Embryoid body derived from hiPSCs)	in vitro	9140	https://www.ncbi.nlm.nih.gov/geo/query/acc.cgi?acc=GSE134355	PMID: 32214235

### Sheet: Nasal
Sample ID	Tissue source	Cell #	Age (Yrs)	Age group	Source/Reference
D353	Nasal brush	4531	30	Young	https://www.genomique.eu/cellbrowser/HCA/ [1]
D363	Nasal brush	3129	24	Young	https://www.genomique.eu/cellbrowser/HCA/ [1]
D367	Nasal brush	2158	27	Young	https://www.genomique.eu/cellbrowser/HCA/ [1]
4 or (4951STDY7472266)	Nasal brush	4953	50	Old	https://www.covid19cellatlas.org/#vieira19-nasal [2]
6 or (4951STDY7487593)	Nasal brush	2040	59	Old	https://www.covid19cellatlas.org/#vieira19-nasal [2]
D318	Nasal brush	2987	56	Old	https://www.ncbi.nlm.nih.gov/geo/query/acc.cgi?acc=GSM3439926 [3]
1. Deprez M, Zaragosi L-E, Truchi M, Garcia SR, Arguel M-J, Lebrigand K, et al. A single-cell atlas of the human healthy airways. doi:10.1101/2019.12.21.884759
2. Vieira Braga FA, Kar G, Berg M, Carpaij OA, Polanski K, Simon LM, et al. A cellular census of human lungs identifies novel cell states in health and in asthma. Nat Med. 2019;25: 1153–1163. doi:10.1038/s41591-019-0468-5
3. Ruiz García S, Deprez M, Lebrigand K, Cavard A, Paquet A, Arguel M-J, et al. Novel dynamics of human mucociliary differentiation revealed by single-cell RNA sequencing of nasal epithelial cultures. Development. 2019;146. doi:10.1242/dev.177428
